# RNase III-mediated processing of a *trans*-acting bacterial sRNA and its *cis*-encoded antagonist

**DOI:** 10.1101/2021.03.19.434396

**Authors:** Sarah L. Svensson, Cynthia M. Sharma

**Affiliations:** Department of Molecular Infection Biology II, Institute of Molecular Infection Biology, University of Würzburg, 97080 Würzburg, Germany

**Keywords:** small regulatory RNA, sRNA, pathogenesis, post-transcriptional regulation, RNase III, *Campylobacter jejuni*

## Abstract

Bacterial small RNAs (sRNAs) are important post-transcriptional regulators in stress responses and virulence. They can be derived from an expanding list of genomic contexts, such as processing from parental transcripts by RNase E. The role of RNase III in sRNA biogenesis is less well understood despite its well-known roles in rRNA processing, RNA decay, and cleavage of sRNA-mRNA duplexes. Here, we show that RNase III processes a pair of *cis*-encoded sRNAs (CJnc190 and CJnc180) of the foodborne pathogen *Campylobacter jejuni*. While CJnc180 processing by RNase III requires CJnc190, In contrast, RNase III processes CJnc190 independent of CJnc180 via cleavage of an intramolecular duplex. We also show that CJnc190 directly represses translation of the colonization factor PtmG by targeting a G-rich ribosome binding site, and uncover that CJnc180 is a *cis*-acting antagonist of CJnc190, indirectly affecting *ptmG* regulation. Our study highlights a role for RNase III in sRNA biogenesis and adds *cis*-encoded RNAs to the expanding diversity of transcripts that antagonize bacterial sRNAs.
