## Supplementary File 1 for "RNase III-mediated processing of a *trans*-acting bacterial sRNA and its *cis*-encoded antagonist"

### Sheet: Table S1 - Mass spectrometry
Supplementary Table S1. Mass spectrometry data.
The top 15 database matches with at least 10 total spectrum counts are listed.
#	Identified Protein	Accession Number	Locus tag	NCTC11168 homolog	Molecular Weight	Total Spectrum count
1	conserved hypothetical protein [Campylobacter jejuni subsp. jejuni CF93-6]	gi|86150124	CJJCF936_1414	Cj1324	44 kDa	47
2	translocation protein TolB [Campylobacter jejuni subsp. jejuni IA3902]	gi|284925405 (+2)	CJSA_0103	Cj0112	45 kDa	33
3	hypothetical protein C414_000290003 [Campylobacter jejuni subsp. jejuni 414]	gi|283954942	C414_000290003	Cj1324	44 kDa	32
4	phosphoserine aminotransferase [Campylobacter jejuni subsp. jejuni CF93-6]	gi|86149238	CJJCF936_0348	Cj0326	40 kDa	18
5	carbamoyl phosphate synthase small subunit [Campylobacter jejuni subsp. jejuni 81116]	gi|157415718 (+1)	C8J_1399	Cj1494c	42 kDa	18
6	porphobilinogen synthase [Campylobacter jejuni subsp. jejuni CF93-6]	gi|86150425	CJJCF936_1075	Cj0995c	36 kDa	17
7	aspartate-semialdehyde dehydrogenase [Campylobacter jejuni subsp. jejuni CF93-6]	gi|86150430	CJJCF936_1105	Cj1023c	38 kDa	16
8	conserved hypothetical protein [Campylobacter jejuni subsp. jejuni CF93-6]	gi|86150684	CJJCF936_1047	Cj0964	45 kDa	15
9	acetate kinase [Campylobacter jejuni subsp. jejuni NCTC 11168]	gi|218562328	Cj0689	Cj0689	44 kDa	14
10	GTP cyclohydrolase II / 3,4-dihydroxy-2-butanone 4-phosphate synthase [Campylobacter jejuni subsp. jejuni CG8486]	gi|148925934 (+1)	Cj8486_0577	Cj0572	40 kDa	14
11	major outer membrane protein [Campylobacter jejuni subsp. jejuni NCTC 11168]	gi|218562871 (+2)	Cj1259	Cj1259	46 kDa	13
12	putative lipoprotein [Campylobacter jejuni subsp. jejuni NCTC 11168]	gi|218562599 (+1)	Cj0983	Cj0983	42 kDa	12
13	GDP-L-fucose synthetase [Campylobacter jejuni subsp. jejuni CF93-6]	gi|86150085	CJJCF936_1523	Cj1428c	39 kDa	11
14	elongation factor TU [Campylobacter jejuni subsp. jejuni CG8486]	gi|148925849 (+3)	Cj8486_0461	Cj0470	45 kDa	10
15	histidinol-phosphate aminotransferase [Campylobacter jejuni subsp. jejuni CF93-6]	gi|86148976	CJJCF936_0339	Cj0317	41 kDa	10

### Sheet: Table S2 - Strains
Supplementary Table S2. Bacterial strains used in this study.
Abbreviations for resistances are as follows: GmR - aac3-IV (gentamicin resistance, encoding an aminoglycoside acetyltransferase); KanR (K) - aphA-3 (kanamycin, aminoglycoside phosphotransferase); CmR (C) - cat (chloramphenicol acetyltransferase); HygR (H) - aph(7″) (hygromycin B, aminoglycoside phosphotransferase). Coding gene deletions were made with non-polar cassettes, whereas sRNA deletions …
Name	Description	Strain #	Resistance
E. coli TOP10	mcrAΔ(mrr-hsdRMS-mcrBC) Φ80lacZ ΔM15 ΔlacX74 deoR recA1 araD139 Δ(ara-leu)7697 galU galK rpsL endA1 nupG	CSS-0070	N/A
	E. coli cloning strain (Invitrogen).
C. jejuni NCTC11168 WT	Campylobacter jejuni WT strain (Kindly provided by Arnoud van Vliet, Institute of Food Research, Norwich, UK)	CSS-0032	N/A
Δrnc (G)	Δrnc::aac(3)-IV	CSS-1242	GmR
	Deletion of rnc (Cj1635c) with non-polar GmR cassette.
Δrnc (H)	Δrnc::aph(7″)	CSS-2438	HygR
	Deletion of rnc with non-polar HygR cassette.
Δ180/190 (K)	ΔCJnc180/190::PrepG-aphA-3	CSS-1157	KanR
	Deletion of CJnc180/190 with non-polar KanR cassette (Alzheimer et al, 2020).
C-180/190	ΔCJnc180/190::aphA-3	CSS-1158	KanR CmR
	rdxA::cat-CJnc180/190
	Complementation of Δ180/190 with CJnc180/190 at rdxA (Cj1066) (Alzheimer et al, 2020).
OE-180/190	rdxA::cat-CJnc180/190	CSS-1159	CmR
	Insertion of CJnc180/190 into rdxA of WT, overexpression.
Δ180/190	ΔCJnc180/190::aphA-3	CSS-4660	KanR HygR
Δrnc	Δrnc::aph(7″)
	Deletion of rnc in Δ180/190 (CSS-1157).
C-180/190	ΔCJnc180/190::aphA-3	CSS-4676	KanR HygR CmR
Δrnc	rdxA::cat-CJnc180/190
	Δrnc::aph(7″)
	Deletion of rnc in C-180/190 (CSS-1158).
ΔfliA	ΔfliA::aac(3)-IV	CSS-1133	GmR
	Deletion of fliA (Cj0061c) (Dugar et al, 2016).
ΔrppH	ΔrppH::aac(3)-IV	CSS-1506	GmR
	Deletion of rppH (Cj0581).
Δrbn	Δrnb::aac(3)-IV	CSS-1510	GmR
	Deletion of rbn (Cj1212c).
Δrny	Δrny::aac(3)-IV	CSS-2718	GmR
	Deletion of rny (Cj1209).
ΔrnhA	ΔrnhA::aac(3)-IV	CSS-1508	GmR
	Deletion of rnhA (Cj1636c).
ΔrnhB	ΔrnhB::aac(3)-IV	CSS-1509	GmR
	Deletion of rnhB (Cj0010c).
Δrnr	Δrnr::aac(3)-IV	CSS-1440	GmR
	Deletion of rnr (Cj0631c).
Δpnp	Δpnp::aac(3)-IV	CSS-1441	GmR
	Deletion of pnp (Cj1253).
ΔybeY	ΔybeY::aac(3)-IV	CSS-2568	GmR
	Deletion of ybeY (Cj0121).
C-190 (Proc)	ΔCJnc180/190::aphA-3	CSS-2692	KanR CmR
	rdxA::cat-CJnc190 (Proc)
	Complementation of Δ180/190 (CSS-1157) with CJnc190 processed only (pSSv20.1) at rdxA.
C-190 (Proc)	ΔCJnc180/190::aphA-3	CSS-2756	KanR CmR HygR
Δrnc	rdxA::cat-CJnc190
	Δrnc::aph(7″)
	Deletion of rnc in C-190(Proc) (CSS-2692).
ΔptmG	ΔCJnc180/190::aphA-3	CSS-4728	KanR HygR
Δ180/190	ΔptmG::aph(7″)
	Deletion of ptmG in Δ180/190 (CSS-1157).
C-180-only	ΔCJnc180/190::aphA-3	CSS-2875	KanR CmR
	rdxA::cat-CJnc180
	Compl. of Δ180/190 (CSS-1157) with CJnc180/190 region from pSSv38.1 (CJnc180 P1 active) at rdxA.
C-180	ΔCJnc180/190::aphA-3	CSS-5043	KanR CmR HygR
Δrnc	rdxA::cat-CJnc180
	Δrnc::aph(7″)
	Deletion of rnc in C-180-only (CSS-2875).
C-3×mut	ΔCJnc180/190::aphA-3	CSS-4646	KanR CmR
	rdxA::cat-CJnc180/190-3×mut
	Insertion of CJnc180/190 3×mut allele (no active promoters) from pSSv79.1 into rdxA of Δ180/190 (CSS-1157).
C-3×mut Δrnc	ΔCJnc180/190::aphA-3	CSS-4670	KanR HygR CmR
	rdxA::cat-CJnc180/190-3×mut
	Δrnc::aph(7″)
	Deletion of rnc in C-CJnc190 (3×mut) (CSS-4646).
PtmG-3×FLAG	ptmG::3×FLAG-aac(3)-IV	CSS-4067	KanR GmR CmR
C-3×mut	ΔCJnc180/190::aphA-3
	rdxA::cat-CJnc180/190-3×mut
	Insertion of CJnc180/190 3×mut allele (no active promoters) from pSSv79.1 into rdxA of PtmG-3×FLAG Δ180/190 (CSS-1253).
C-190 only	ΔCJnc180/190::aphA-3	CSS-3172	KanR CmR
	rdxA::cat-CJnc180/190 (CJnc180 P1 mut)
	Compl. of Δ180/190 (CSS-1157) with CJnc180/190 region of pSSv80.1 (CJnc190P1/P2 active) at rdxA.
C-190 Δrnc	ΔCJnc180/190::aphA-3	CSS-4855	KanR HygR CmR
	rdxA::cat-CJnc180/190 (CJnc180 P1 mut)
	Δrnc::aph(7″)
	Deletion of rnc in C-190-only (CSS-3172).
C-190(P1)	ΔCJnc180/190::aphA-3	CSS-4650	KanR CmR
	rdxA::cat-CJnc180/190 (CJnc80 P1/CJnc190 P2 mut)
	Compl. of Δ180/190 (CSS-1157) with CJnc180/190 region of pSSv98.1 (CJnc190 P1 active) at rdxA.
C-190(P1)	ΔCJnc180/190::aphA-3	CSS-4674	KanR HygR CmR
Δrnc	rdxA::cat-CJnc180/190 (CJnc180 P1/CJnc190 P2 mut)
	Δrnc::aph(7″)
	Deletion of rnc in C-190(P1) (CSS-4650).
C-190(P2)	ΔCJnc180/190::aphA-3	CSS-4648	KanR CmR
	rdxA::cat-CJnc180/190 (CJnc180 P1/CJnc190 P2 mut)
	Compl. of Δ180/190 (CSS-1157) with CJnc180/190 region of pSSv97.1 (CJnc190 P2 active) at rdxA.
C-190(P2)	ΔCJnc180/190::aphA-3	CSS-4672	KanR HygR CmR
Δrnc	rdxA::cat-CJnc190 P2
	Δrnc::aph(7″)
	Deletion of rnc in C-190(P2) (CSS-4648).
Δ180/190 (G)	ΔCJnc180/90::aac(3)-IV	CSS-2520	GmR
	Deletion of CJnc180/190 with GmR cassette (promoter and terminator).
ΔptmG(5′UTR)	ΔptmGUTR::aph(7″)	CSS-3234	HygR
	Deletion of ptmG coding region and 5’ UTR with non-polar HygR cassette.
ptmG(10th)-GFP	ΔptmGUTR::aph(7″)	CSS-2945	KanR HygR
	Cj0046::aphA-3-ptmG[1-10]-gfpmut3
	Insertion of ptmG-GFP from pSSv61.1 into Cj0046 of ΔptmG(5’UTR) (CSS-3234).
ptmG(10th)-GFP (M1′)	ΔptmGUTR::aph(7″)	CSS-2947	KanR HygR
	Cj0046::aphA-3-ptmG[1-10](M1′)-gfpmut3
	Insertion of ptmG(M1′)-GFP from pSSv62.1 into ΔptmG(5’UTR) (CSS-3234)
ptmG(10th)-GFP	ΔptmGUTR::aph(7″)	CSS-3429	KanR HygR GmR
Δ180/190	Cj0046::aphA-3-ptmG[1-10]-gfpmut3
	ΔCJnc180/190::aac(3)-IV
	Deletion of CJnc180/190 in ptmG-GFP (CSS-2945).
ptmG(10th)-GFP (M1′)	ΔptmGUTR::aph(7″)	CSS-3297	KanR HygR GmR
Δ180/190	Cj0046::aphA-3-ptmG[1-10](M1′)-gfpmut3
	ΔCJnc180/190::aac(3)-IV
	Deletion of CJnc180/190 in ptmG(M1′)-GFP (CSS-2947).
ptmG(10th)-GFP	ΔptmGUTR::aph(7″)	CSS-2949	KanR HygR GmR CmR
C-190(Proc)	Cj0046::aphA-3-ptmG-gfpmut3
	ΔCJnc180/190::aac(3)-IV
	rdxA::cat-CJnc190(Proc)
	Insertion of CJnc190(Proc) from pSSv20.1 in ptmG-GFP (CSS-2945).
ptmG(10th)-GFP (M1′)	ΔptmGUTR::aph(7″)	CSS-2951	KanR HygR GmR CmR
C-190(Proc)	Cj0046::aphA-3-ptmG[1-10](M1′)-gfpmut3
	ΔCJnc180/90::aac(3)-IV
	rdxA::cat-CJnc190 (Proc)
	Insertion of Proc CJnc190 from pSSv20.1 in ptmG(M1′)-GFP (CSS-2947).
ptmG(10th)-GFP	ΔptmGUTR::aph(7″)	CSS-2953	KanR HygR GmR CmR
C-190(Proc)(M1)	Cj0046::aphA-3-5’UTRptmG(WT)-gfpmut3 ΔCJnc180/190::aac(3)-IV
	rdxA::cat-CJnc190 (Proc, M1)
	Insertion of CJnc190(Proc) (M1) from pSSv59.1 in rdxA of ptmG-GFP (CSS-2945).
ptmG(10th)-GFP (M1′)	ΔptmGUTR::aph(7″)	CSS-2955	KanR HygR GmR CmR
C-190(Proc) (M1)	Cj0046::aphA-3-5’UTRptmG(M1′)-gfpmut3 ΔCJnc180/190::aac(3)-IV
	rdxA::cat-CJnc190 (Proc, M1)
	Insertion of CJnc190 (Proc) (M1) from pSSv59.1 in rdxAof ptmG(M1′)-GFP (CSS-2947).
ptmG-GFP (PflaA)	ΔptmGUTR::aph(7″)	CSS-3301	KanR
	Cj0046::aphA-3-PflaA-ptmG[1-10]-gfpmut3
	Insertion of ptmG translational GFP fusion from pSSv83.1 with flaA promoter into Cj0046, intermediate strain.
ptmG-GFP (PptmG)	ΔptmGUTR::aph(7″)	CSS-3983	GmR KanR
ΔfliA	Cj0046::aphA-3-PptmG-ptmG[1-10]-gfpmut3
	ΔfliA::aac(3)-IV
	Deletion of fliA in ptmG-GFP (PptmG) (CSS-2945).
ptmG-GFP (PflaA)	ΔptmGUTR::aph(7″)	CSS-3303	GmR KanR
ΔfliA	Cj0046::aphA-3-PflaA-ptmG[1-10]-gfpmut3
	ΔfliA::aac(3)-IV
	Deletion of fliA in ptmG-GFP (PflaA) (CSS-3301).
ptmG-GFP (PflaA)	ΔptmGUTR::aph(7″)	CSS-3305	GmR KanR
Δ180/190	Cj0046::aphA-3-PflaA-ptmG[1-10]-gfpmut3
	ΔCJnc180/190::aac(3)-IV
	Deletion of fliA in ptmG-GFP (PflaA) (CSS-3301).
ptmG-GFP (PflaA)	ΔptmGUTR::aph(7″)	CSS-2957	CmR GmR KanR HygR
C-190(Proc)	Cj0046::aphA-3-PflaA-ptmG[1-10]-gfpmut3
	ΔCJnc180/190::aac(3)-IV
	rdxA::cat-CJnc190 (Proc)
	Insertion of CJnc180/190 into rdxA of ptmG-GFP (PflaA) Δ180/190 (CSS-3305).
rdxA::flaA-GFP	Intermediate strain	CSS-2381	KanR
	rdxA::aphA-3-PflaA-flaA[1-10]-gfpmut3
	Translational fusion of GFP to flaA including first 10 codons at rdxA.
flaA-GFP	ΔptmGUTR::aph(7″)	CSS-3388	KanR HygR
	rdxA::aphA-3-PflaA-flaA[1-10]-gfpmut3
	Deletion of ptmG coding region and 5’ UTR with non-polar HygR cassette in rdxA::flaA-GFP (CSS-2381).
flaA-GFP	ΔptmGUTR::aph(7″)	CSS-4025	KanR HygR GmR
ΔfliA	rdxA::aphA-3-PflaA-flaA[1-10]-gfpmut3
	ΔfliA::aac(3)-IV
	Deletion of fliA in flaA-GFP (PflaA) (CSS-3388).
flaA-GFP	ΔptmGUTR::aph(7″)	CSS-3390	KanR HygR GmR
Δ180/190	rdxA::aphA-3-PflaA-flaA[1-10]-gfpmut3
	ΔCJnc180/190::aac(3)-IV
	Deletion of CJnc180/190 in flaA-GFP (CSS-3388).
PtmG-3×FLAG	ptmG::3×FLAG-aac(3)-IV	CSS-1252	GmR
	C-terminal 3×FLAG-tag fusion to ptmG at its native locus (Cj1324).
PtmG-3×FLAG	ptmG::3×FLAG-aac(3)-IV	CSS-2540	GmR HygR
Δrnc	Δrnc::aph(7″)
	Deletion of rnc in PtmG-3×FLAG (CSS-1252).
PtmG-3×FLAG	ptmG::3×FLAG-aac(3)-IV	CSS-1253	GmR KanR
Δ180/190	ΔCJnc180/190::aphA-3
	Deletion of CJnc180/190 in PtmG-3×FLAG (CSS-1252).
PtmG-3×FLAG	ptmG::3×FLAG-aac(3)-IV	CSS-2542	GmR KanR HygR
Δ180/190	ΔCJnc180/190::aphA-3
Δrnc	Δrnc::aph(7″)
	Deletion of rnc in PtmG-3×FLAG Δ180/190 (CSS-1253).
PtmG-3×FLAG	ptmG::3×FLAG-aac(3)-IV	CSS-2558	CmR GmR KanR
C-180/190	ΔCJnc180/190::aphA-3
	rdxA::cat-CJnc180/90
	Insertion of CJnc180/190 (from pGD34.7) into rxdA of PtmG-3×FLAG Δ180/190 (CSS-1253).
PtmG-3×FLAG	ptmG::3×FLAG-aac(3)-IV	CSS-3999	CmR GmR KanR
C-190(P1)	ΔCJnc180/190::aphA-3
	rdxA::cat-CJnc180/190 (CJnc180 P1/CJnc190 P2 mut)
	Insertion of CJnc190(P1)-only allele (from pSSv98.1) into rxdA of PtmG-3×FLAG Δ180/190 (CSS-1253).
PtmG-3×FLAG	ptmG::3×FLAG-aac(3)-IV	CSS-3997	CmR GmR KanR
C-190(P2)	ΔCJnc180/190::aphA-3
	rdxA::cat-CJnc180/190 (CJnc180 P1/CJnc190 P1 mut)
	Insertion of CJnc190(P2)-only allele (from pSSv97.1) into rdxA of PtmG-3×FLAG Δ180/190 (CSS-1253).
PtmG-3×FLAG	ptmG::3×FLAG-aac(3)-IV	CSS-4069	CmR GmR KanR
C-190-only	ΔCJnc180/190::aphA-3
	rdxA::cat-CJnc190P1/P2
	Insertion of CJnc190-only (from pSSv80.1) into rdxA of PtmG-3×FLAG Δ180/190 (CSS-1253).
PtmG-3×FLAG	ptmG::3×FLAG-aac(3)-IV	CSS-2522	CmR GmR KanR
C-180	ΔCJnc180/190::aphA-3 rdxA::cat-CJnc180
	Insertion of CJnc180-only (from pSSv38.1) into rdxA of PtmG-3×FLAG Δ180/190 (CSS-1253).
PtmG-3×FLAG	ptmG::3×FLAG-aac(3)-IV	CSS-5049	CmR GmR KanR
C-180-term	ΔCJnc180/190::aphA-3
	rdxA::cat-CJnc180-rrnBterm
	Insertion of Proc CJnc180-term (from pSSv116.1) into rdxA of PtmG-3×FLAG Δ180/190 (CSS-1253).
PtmG-3×FLAG	ptmG::3×FLAG-aac(3)-IV	CSS-5071	CmR GmR
OE-180-term	rdxA::cat-CJnc180-rrnBterm
	Insertion of Proc CJnc180-term (from pSSv116.1) into rdxA of PtmG-3×FLAG (CSS-1252).
PtmG-3×FLAG	ptmG::3×FLAG-aac(3)-IV	CSS-2435	CmR GmR KanR
C-190(Proc)	ΔCJnc180/190::aphA-3
	rdxA::cat-CJnc190(Proc)
	Insertion of CJnc190(Proc) (from pSSv20.1, truncation to mature 5' end) into rdxA of PtmG-3×FLAG Δ180/190 (CSS-1253).
PtmG-3×FLAG	ptmG::3×FLAG-aac(3)-IV	CSS-2586	CmR GmR KanR HygR
C-190(Proc)	ΔCJnc180/190::aphA-3
Δrnc	rdxA::cat-CJnc190(Proc)
	Δrnc::aph(7″)
	Deletion of rnc in PtmG-3×FLAG C-CJnc190(Proc) (CSS-2558).
C-190-A'	ΔCJnc180/190::aphA-3	CSS-6939	CmR KanR
	rdxA::cat-CJnc190-A'
	Insertion of CJnc190 with 5' truncation at "A'" position (from pSSv147.2) into rdxA of Δ180/190 (CSS-1157).
C-190-A'	ΔCJnc180/190::aphA-3	CSS-6987	CmR KanR HygR
Δrnc	rdxA::cat-CJnc190-A'
	Δrnc::aph(7″)
	Deletion of rnc in C-190-III (CSS-6939).
C-190-A	ΔCJnc180/190::aphA-3	CSS-6983	CmR KanR
	rdxA::cat-CJnc190-A
	Insertion of CJnc190 with 5' truncation at "A" position (from pSSv148.1) into rdxA of Δ180/190 (CSS-1157).
C-190-A	ΔCJnc180/190::aphA-3	CSS-6989	CmR KanR HygR
Δrnc	rdxA::cat-CJnc190-A
	Δrnc::aph(7″)
	Deletion of rnc in C-190-A (CSS-6983).
C-190-5’/3’	ΔCJnc180/190::aphA-3	CSS-7252	CmR KanR
	rdxA::cat-CJnc190-5'/3'
	Insertion of CJnc190 with 5' and 3' mature end truncations (from pSSv160.2) into rdxA of Δ180/190 (CSS-1157).
C-190-5’/3’	ΔCJnc180/190::aphA-3	CSS-7271	CmR KanR HygR
Δrnc	rdxA::cat-CJnc190-5'/3'
	pSSv160.2 Δrnc::aph(7″)
	Deletion of rnc in C-190-5’/3’ (CSS-7252).
C-190-3’	ΔCJnc180/190::aphA-3	CSS-7254	CmR KanR
	rdxA::cat-CJnc190-3'
	Insertion of CJnc190 with mature 3' end truncation (from pSSv161.1) into rdxA of Δ180/190 (CSS-1157).
C-190-3’	ΔCJnc180/190::aphA-3	CSS-7275	CmR KanR HygR
Δrnc	rdxA::cat-CJnc190-3' (pSSv161.1)
	Δrnc::aph(7″)
	Deletion of rnc in C-190-3’ (CSS-7254).
C-190-A/3'	ΔCJnc180/190::aphA-3	CSS-7256	CmR KanR
	rdxA::cat-CJnc190-A/3'
	Insertion of CJnc190 with 5' truncation at A position and mature 3' end truncation (from pSSv162.1) into rdxA of Δ180/190 (CSS-1157).
C-190-A/3'	ΔCJnc180/190::aphA-3	CSS-7277	CmR KanR HygR
Δrnc	rdxA::cat-CJnc190-A/3'
	Δrnc::aph(7″)
	Deletion of rnc in C-190-A/3' (CSS-7256).
C-190-A'	ΔCJnc180/190::aphA-3	CSS-7258	CmR KanR
	rdxA::cat-CJnc190-A'/3'
	Insertion of CJnc190 with 5' truncation at A' position and mature 3' end truncation (from pSSv163.1) into rdxA of Δ180/190 (CSS-1157).
C-190-A'/3'	ΔCJnc180/190::aphA-3	CSS-7279	CmR KanR HygR
Δrnc	rdxA::cat-CJnc190-A'/3'
	Δrnc::aph(7″)
	Deletion of rnc in C-190-A'/3' (CSS-7258).
Δ180/190 C-190(Proc) (Cj0046)	ΔCJnc180/190::aphA-3	CSS-3247	GmR KanR
	Cj0046::aac(3)-IV -CJnc190(Proc)
	Insertion of CJnc190 with 5' truncation (from pSSv75.1) into rdxA of Δ180/190 (CSS-1157).
Δ180/190 C-190(Proc) (Cj0046) Δrnc	ΔCJnc180/190::aphA-3	CSS-7567	GmR KanR HygR
	Cj0046::aac(3)-IV -CJnc190(Proc)
	Δrnc::aph(7″)
	Deletion of rnc in Δ180/190 C-190(Proc) (Cj0046) (CSS-3247).
Δ180/190 C-190(Proc) (Cj0046) C-180	ΔCJnc180/190::aphA-3	CSS-3166	CmR KanR GmR
	Cj0046::aac(3)-IV -CJnc190(Proc)
	rdxA::cat-CJnc180
	Insertion of CJnc180 from pSSv38.1 into rdxA of Δ180/190 C-190(Proc) (Cj0046) (CSS-3247)
Δ180/190 C-190(Proc) C-180 Δrnc	ΔCJnc180/190::aphA-3	CSS-7569	CmR KanR GmR HygR
	Cj0046::aac(3)-IV -CJnc190(Proc)
	rdxA::cat-CJnc180
	Δrnc::aph(7″)
	Deletion of rnc in Δ180/190 C-190(Proc) C-180 (CSS-3166).
Δ180/190 C-190(Proc) C-180(Proc)	ΔCJnc180/190::aphA-3	CSS-7565	CmR KanR GmR
	Cj0046::aac(3)-IV-CJnc190(Proc)
	rdxA::cat-CJnc180(Proc)
	Insertion of CJnc180(Proc) from pSSv116.1 into rdxA of Δ180/190 C-190(Proc) (Cj0046) (CSS-3247).
Δ180/190 C-190(Proc) C-180(Proc) Δrnc	ΔCJnc180/190::aphA-3	CSS-7571	CmR KanR GmR HygR
	Cj0046::aac(3)-IV -CJnc190(Proc)
	rdxA::cat-CJnc180(Proc)
	Δrnc::aph(7″)
	Deletion of rnc in Δ180/190 C-190(Proc) C-180(Proc) (CSS-7565).
CJnc180(P1)-sfGFP	rdxA::CJnc180(P1)-sfGFP-aphA-3	CSS-7559	KanR
	Insertion of CJnc180 P1 promoter sfGFP transcriptional fusion at rdxA.
CJnc190(P1/P2)-sfGFP	rdxA::CJnc190(P1/P2)-sfGFP-aphA-3	CSS-7589	KanR
	Insertion of CJnc190 P1/P2 promoter sfGFP transcriptional fusion at rdxA.
CJnc190(P1)-sfGFP	rdxA::CJnc190(P1)-sfGFP-aphA-3	CSS-7562	KanR
	Insertion of CJnc190 P1 promoter sfGFP transcriptional fusion at rdxA.
CJnc190(P2)-sfGFP	rdxA::CJnc190(P2)-sfGFP-aphA-3	CSS-7591	KanR
	Insertion of CJnc190 P2 promoter sfGFP transcriptional fusion at rdxA.
promoterless sfGFP	rdxA::sfGFP-aphA-3	CSS-7599	KanR
	Insertion of promoterless sfGFP transcriptional fusion at rdxA.

### Sheet: Table S3 - Oligos
Supplementary Table S3. Oligonucleotides used in this study.
P - 5’-phosphate; idT - inverted deoxythymidine, NB - northern blot. Restriction sites are in bold; point mutations are highlighted in red, and T7 promoters are highlighted in grey. SDM, site-directed mutagenesis.
Name	Sequence (5’ to 3’)	Description/Reference
CSO-0023	CCACCAGCTTATATACCTTAGCA	Antisense to aphA-3 for colony PCR/sequencing (Alzheimer et al., 2020)
CSO-0065	GACTACAAAGACCATGACGGT	Amplification of 3×FLAG (Pernitzsch et al., 2014)
CSO-0159	GTTTTTCTGCAGCGGCGGATTTGTCCTACT	Subcloning of rdxA-KanR-ptmGUTR-gfpmut3
CSO-0184	CGATGTGACATTTTATTCTAAAAACAC	NB detection of CJnc190, probe 5 (Dugar et al., 2013)
CSO-0185	GGAAATAGCCTAACCCAAACG	Primer extension/NB analysis of CJnc190, Probe 3 (Dugar et al., 2013)
CSO-0188	CCTTTTTATTCGTAGCCTAACTCTCT	Primer extension/NB analysis of CJnc180 (Dugar et al., 2013)
CSO-0189	AGAGTTTGGAAAATCTCTTTAAGCT	NB detection of CJnc180, Probe 1 (Dugar et al., 2013)
CSO-0192	CTACTTTCCCCCTGCCAGTAA	NB detection of 5S rRNA (Dugar et al., 2013)
CSO-0240	TATCACTGTCCTGTTTGTTATGAG	Validation of rnc deletion (Cj1635c) (Dugar et al., 2013)
CSO-0241	TCCTAGTTAGTCACCCGGGTACAACTTTTATGGGTTAAAGCATGT	Deletion of rnc (Dugar et al., 2013)
CSO-0242	GTGAAAAACAATGAAACACATTG	Deletion of rnc (Dugar et al., 2013)
CSO-0243	TCTTCTTCTTTCAAATTTGATACAA	Deletion of rnc (Dugar et al., 2013)
CSO-0244	AATTGTTTTAGTACCTGGAGGGAATACAAAAAAGAAGCACAGCAAAT	Deletion of rnc (Dugar et al., 2013)
CSO-0246	GAAAGGTAAACAATGAAAAGTGATT	Validation of CJnc180/190 deletion (Alzheimer et al., 2020)
CSO-0247	GTGAATGAATTTAAAGCAAATCA	Deletion of CJnc180/190 (Alzheimer et al., 2020)
CSO-0248	ATTGCACTTATGGGGGTGTTTTTGCTTAAAGAGAACAAACGAT	Deletion of CJnc180/190 (Alzheimer et al., 2020)
CSO-0249	GATTTTAAAAATTATCCATAAAATGACATTTTATTCTAAAAACACTTAATCT	Deletion of CJnc180/190 (Alzheimer et al., 2020)
CSO-0250	GATTGATGGGTATTATGGGG	Deletion of CJnc180/190 (Alzheimer et al., 2020)
CSO-0345	GTTTTTTCTAGATGATAGGTGGCTTTGAAAAAG	Plasmid sequencing
CSO-0347	GTTTTTATCGATCTCTAGCTAGCATACTTTACAGTGC	Cloning in C. jejuni rdxA complementation vector (Alzheimer et al., 2020)
CSO-0348	GTTTTTCTCGAGAGTAAAAGCCCTAAAAAAGCTG	Plasmid sequencing
CSO-0349	CTGCAAAAGAAGCATTGACA	Validation of insertions in rdxA (Alzheimer et al., 2020)
CSO-0354	GTTTTTATCGATGCGAAACTATGGATAATGCTG	Cloning of CJnc180/190 in complementation vectors (Alzheimer et al., 2020)
CSO-0355	GTTTTTCATATGTTGCCGTGATTAATGGG	Cloning of CJnc180/190 in complementation vectors (Alzheimer et al., 2020)
CSO-0414	GTTTTTGGATCCCTAGAGATCCGCCATATTGTG	flaA promoter fusion
CSO-0497	GTTAGATGGAATGTTTGTCTTTAGCAG	NB detection of rnpB (Dugar et al., 2013)
CSO-0513	GTTTTTGCGGCCGCAGACATCTAAAT	flaA promoter fusion
CSO-0643	TATTCCCTTATCAATTCAAGTGCATCATGCCG	Sense to CmR cassette for colony PCR/sequencing
CSO-0759	GTTTTTTCCCGGGAGTTGATTTTAACTAACTTTTGCTTAA	ptmG-metK promoter exchange (Alzheimer et al., 2020)
CSO-0762	GTTTTTTCCCGGGTCGATACTATGTTATACGCCAA	Cloning in KnR rdxA complementation plasmid pST1.1, (Alzheimer et al., 2020)
CSO-0789	CCAGTAGTGCAAATAAATTTAAGGGTA	NB detection of gfp
CSO-0833	TCGATTATCTCGTGAATGACCACTGCTGTGAGC	Colony PCR/sequencing (GmR)
CSO-1120	GATAGACTAATTTACAGCTATCC	Validation of PtmG 3×FLAG (Alzheimer et al., 2020)
CSO-1121	TCACCGTCATGGTCTTTGTAGTCTTGTAATTTGTTTTTTAATTTAAATTCTC	PtmG 3×FLAG tagging
CSO-1122	AGGTAGTGATACCGAAGAAAC	PtmG 3×FLAG tagging
CSO-1123	TCTTCGGCTTTATCGATGAAAT	PtmG 3×FLAG tagging
CSO-1124	ATTGTTTTAGTACCTGGAGGGAATAAAATATAAAGGAAAAAAATGCAAAAC	PtmG 3×FLAG tagging
CSO-1159	ATATTAATGGAAAAAACAGATTTTAGG	Deletion of rny (Cj1209)
CSO-1160	CTCCGTAAATTCCGATTTGTTCTTTAGCTTTGGCTTGTTCTACG	Deletion of rny
CSO-4134	ATTGTTTTAGTACCTGGAGGGAATATGAAATTAAAGTCAATGTTATACGTG	Deletion of rny
CSO-1162	GTAAGAAAAAGAATTCCATAGAGAC	Deletion of rny
CSO-1163	AAAATGCTAAAATTATAACATACATAAGAT	Validation of rny deletion
CSO-1380	P-TTAAGATCTCGTTTGGGTTAGG	3-prime RACE of CJnc190
CSO-1402	GTTTTTTCTAGAGCTCTTAGTGGTATTACCAC	Amplification of Cj0046 UP for complementation plasmid
CSO-1405	GTTTTTCTCGAGAAGTCCCATAGCAGAAGCAA	Amplification of Cj0046 DN for complementation plasmid
CSO-1531	AGCTTGACTATAGAAAGCTTAAATG	Validation of ptmG (Cj1324) deletion
CSO-1532	GAAATCATGCAAATTCTTAGAGATAAT	Deletion of ptmG
CSO-1533	CTCCGTAAATTCCGATTTGTTCTCCCCACCCCTTCAATTTAATAA	Deletion of ptmG
CSO-1534	TTTTAAGGCAGTTATTGGTGCCAAATATAAAGGAAAAAAATGCAAAACTCAT	Deletion of ptmG
CSO-1535	GCTTTATCGATGAAATGTATAAAGC	Deletion of ptmG
CSO-1545	AAAGAATATTACTACAATATTATTAAAAAATTTTAA	Cloning of processed CJnc190
CSO-1665	GTTTTTTTTAATACGACTCACTATAGGATTTTTATTAAATTGAAGGGGTGGG	ptmG leader T7 transcription
CSO-1666	TACCTTCTTTATCTTTTGTAAAATTAATAC	NB detection of ptmG mRNA
CSO-1669	P-AGTAAAGGAGAAGAACTTTTCACTG	ptmG leader GFP fusion
CSO-1670	GTTTTTCATATGAATCTTTAAAAAGGCCTTATAAAAAGG	ptmG leader GFP fusion
CSO-1671	TGGCATCACGCAGTGATCAC	ptmG leader GFP fusion
CSO-1678	GTACCCGGGTGACTAACTAGGGTGACTAACTAGGAGGAATAAATG	Amplification of HygR cassette (Dugar et al., 2018)
CSO-1679	TATTCCCTCCAGGTACTAAAACAGTCATATTCCCTCCAGGTATCA	Amplification of HygR cassette (Dugar et al., 2018)
CSO-1732	GTTTTTTCCCGGGACAAGTCTTTGTCAAAAGTATGAAA	flaA promoter fusion
CSO-1733	GTTTTTTGAATTCTGAACTTGTTAAATGCTATATCGT	flaA promoter fusion
CSO-1734	GTTTTTTGAATTCTTTAAGAAGGAGATATACATATGAG	flaA promoter fusion
CSO-1806	CTCTTTAAGCAAACATATGATATTTTAGCTTAAAGAGATTTTCCAAAC	SDM, CJnc190 P2
CSO-1807	CTCTTTAAGCAAACATATGATATTTTAGCTTAAAGAGATTTTCCAAAC	SDM, CJnc190 P2
CSO-1808	ATAATATTGTAGCAATTGTCTTTAATAAGTTAAGTTACTAAATGATATTT	SDM, CJnc190 P1
CSO-1809	ACTTATTAAAGACAATTGCTACAATATTATTAAAAAATTTTAAATTTTTAGG	SDM, CJnc190 P1
CSO-1830	TTTTTAATAATATTGTAGCATATGTCTTTAATAAGTTAAGTTACTAA	SDM, CJnc190 P1
CSO-1831	TTAGTAACTTAACTTATTAAAGACATATGCTACAATATTATTAAAAA	SDM, CJnc190 P1
CSO-1844	TCATTTCTTACTGTATGACCTGG	Deletion of rnr (Cj0631c)
CSO-1845	TCCTAGTTAGTCACCCGGGTACAACTAAGACTGTTTAAAAATTCTTTCAC	Deletion of rnr
CSO-1846	TGTGTTTTAGTACCTGGAGGGAATAATGATGAAATCAAAGGAGCGG	Deletion of rnr
CSO-1847	CTTTCAAAACTTCCTGTATTTAAA	Deletion of rnr
CSO-1848	TCATCTTGATGGATAGCTATTAAAC	Validation of rnr deletion
CSO-1849	CAAAAGCTTATGAAAATTTCTTTCATAC	Deletion of pnp (Cj1253)
CSO-1850	TCCTAGTTAGTCACCCGGGTACTATTTCTGTATTTTTGTTAATTTCTATGC	Deletion of pnp
CSO-1851	TGTGTTTTAGTACCTGGAGGGAATAGCATCTTAATTTAAGCGAAAACC	Deletion of pnp
CSO-1852	GAATTTAAGGATAACACACAAAAGC	Deletion of pnp
CSO-1853	TCATGATTTTAATCTCTACACCG	Validation of pnp deletion
CSO-1923	GATATTTTTAAAACCTACTTTATTTGCG	Deletion of rppH (Cj0581)
CSO-1924	TCCTAGTTAGTCACCCGGGTACCCACAATATTGTTCCTTAAATCTC	Deletion of rppH
CSO-1925	TGTGTTTTAGTACCTGGAGGGAATATTTATGTTAGAGTGATCAAATATTTTG	Deletion of rppH
CSO-1926	TTGCCTTTGGTTCAATTCTTGG	Deletion of rppH
CSO-1927	TATTGTCTAATTTCGTATCATAAATAAG	Validation of rppH deletion
CSO-1928	ATCCATCAAGACGCAAGCG	Deletion of rnj (attempted, Cj1710c)
CSO-1929	TCCTAGTTAGTCACCCGGGTACGTTTATTGTTTTTTGAATTTGAGTTCG	Attempted deletion of rnj
CSO-1930	TGTGTTTTAGTACCTGGAGGGAATACATAGTTCCAACTATTTTTGTAATG	Attempted deletion of rnj
CSO-1931	CCACTTGATCCAAAAATTTCAAAGT	Attempted deletion of rnj
CSO-1932	AAATTTCAAAAAGAACTTGAATGTGG	Attempted deletion of rnj
CSO-1933	GCGAGATTATTTACAGCTATTGG	rnhB (Cj0010c) deletion
CSO-1934	TCCTAGTTAGTCACCCGGGTACGTTCTTTTGTGTCAAATAAAGTTTTC	Deletion of rnhB
CSO-1935	TGTGTTTTAGTACCTGGAGGGAATAGCAAACTCCACCGAAAAAGTTT	Deletion of rnhB
CSO-1936	ATACAAGTGTGGATTGTATCGC	Deletion of rnhB
CSO-1937	CAAAAATCGCTGAAGATGAAGG	Validation of rnhB deletion
CSO-1938	ATTGCTGATGTGGATGGTAATG	Deletion of rbn (Cj1212c)
CSO-1939	TCCTAGTTAGTCACCCGGGTACAAATTTAGTAAAATAGTAAAAAAATTTTTCAC	Deletion of rbn
CSO-1940	TGTGTTTTAGTACCTGGAGGGAATACTTTTTTATTTGGATTTATATTTCTTGG	Deletion of rbn
CSO-1941	TGTGCGCTCCTTGATTATGG	Deletion of rbn
CSO-1942	GGTTTGCCTATAGAAGCTGG	Validation of rbn deletion
CSO-1943	ATACAAGCCTTAAAACTTTTAAAAATTG	Deletion of rnhA (Cj1636c)
CSO-1944	TCCTAGTTAGTCACCCGGGTACAAAACCTGGATTATTAAGACATGAG	Deletion of rnhA
CSO-1945	TGTGTTTTAGTACCTGGAGGGAATAACATTTGGAAAATGAAAGGTGTG	Deletion of rnhA
CSO-1946	TGCAAGTTCTTTACCATCAAGC	Deletion of rnhA
CSO-1947	TACAAGCTTTAAAACTGCGTCC	Validation of rnhA deletion
CSO-1955	P-ATTTTTATTAAATTGAAGGGGTGGG	ptmG promoter exchange
CSO-1970		Probe 8
CSO-1972	AAAAAGAGAGTTAGGCTACGAATAA	CJnc190 T7 transcription/CJnc180 3’ RACE
CSO-2109	P-AGAGATCTTTTAAGATCTCGTTTG	Cloning of processed CJnc190
CSO-2159	CAATTTTTATTAAATTATCTAAACCATATTTATG	CJnc190 NB det. (Probe 4)
CSO-2161	GATTAAGTGTTTTTAGAAGCAAATGTCACATCGTATTAAACTAAAACATAAA	SDM, CJnc190 P2
CSO-2162	GTTTAATACGATGTGACATTTGCTTCTAAAAACACTTAATCTGCTATAAAATA	SDM, CJnc190 P2
CSO-2184	GTTTTTTTTAATACGACTCACTATAGGAGAGATCTTTTAAGATCTCGTTTG	Proc CJnc190 T7 transcription
CSO-2185	GTTTTTTTTAATACGACTCACTATAGGATCGTATTAAACTAAAACATAAATATGG	pre-CJnc190(P2) T7 transcription
CSO-2602	GATTTGATCGTTTATATTTTAAGTCC	Validation of ybeY (Cj0121) deletion
CSO-2603	TTAGACATTCTAGTATTTTAAGCGG	Deletion of ybeY
CSO-2604	CCTAGTTAGTCACCCGGGTACGATTCTAAAAAATCACATTTTTCATCAC	Deletion of ybeY
CSO-2605	TGTTTTAGTACCTGGAGGGAATATTTGATTGTAAGGACTTTGGAAG	Deletion of ybeY
CSO-2606	CTTTAAATTCATCTATACTTTTGCTTG	Deletion of ybeY
CSO-2750	GTTTTTCATATGAAACACCCCCATAAGTGC	Construction of Cj0046 complementation plasmid
CSO-2751	P-GTTTTTATCGATGGATGTTTTTACCTGGTATAGC	Construction of Cj0046 complementation plasmid
CSO-2818	GTTTTTGCGGCCGCGGATGTTTTTACCTGGTATAGC	GFP translational fusions at Cj0046
CSO-2839	GTTTTTGGATCCTTGCCGTGATTAATGGG	Cloning of processed CJnc190
CSO-2857	ATCATCCGAATCAATACGGTC	Validation of HygR insertions (Dugar et al, 2018)
CSO-2870	GTTTTTCTGCAGCTGATGAAATAGGATTGGCTC	GFP translational fusions at Cj0046
CSO-2871	TTAGGCTATTTCGCTCCCCCTTTTTATTCGTAGC	SDM, CJnc190 SL2 C -> G
CSO-2872	ATAAAAAGGGGGAGCGAAATAGCCTAACCCAAACGAG	SDM, CJnc190 SL2 C -> G
CSO-2875	TTGAAGGGGTGGCGAATGATTTATTGTGATCACTGCG	SDM, ptmG 5’ UTR G -> C
CSO-2876	AATAAATCATTCGCCACCCCTTCAATTTAATAAAAATATTA	SDM, ptmG 5’ UTR G -> C
CSO-2877	GTTTTTGCGGCCGCGCACTGTAAAGTATGCTAGCTAGAG	rdxA::KnR-ptmG-gfpmut3 subcloning, in vitro transcription
CSO-2928	GTTTTTTCCCGGGCCTTATAAAAAGGAATTTTAGGTAG	Cloning of ptmG in rdxA complementation plasmid pST1.1
CSO-2929	GTTTTTCTGCAGCTGGAAAAAGTAATCCGTATCC	Cloning of ptmG in rdxA complementation plasmid pST1.1
CSO-2956	CATTCTGCGGTATTTATCGCATA	ptmG leader T7 transcription
CSO-3058	CTTTAAGCAAATAAAAAACATTTTAGCTTAAAGAGATTTTCCAAACT	SDM, CJnc180 promoter
CSO-3059	AGTTTGGAAAATCTCTTTAAGCTAAAATGTTTTTTATTTGCTTAAAG	SDM, CJnc180 promoter
CSO-3094	TAAGATCTCGTTTGGGTTAGGC	pre-CJnc180 T7 transcription
CSO-3095	GGTTTAGATAATTTAATAAAAATTGTTAAATTAT	CJnc180 NB det. (Probe 2)
CSO-3197	GATATATGAGCTGTAATGGAAGC	Validation of insertions at Cj0046
CSO-3831	P-ACTGGGCCTTTCGTTTTATCTGTTGTTTGTCGCTCGAATTCAGATCCACGTT	Replacement of CJnc180 3’ end with rrnB terminator
CSO-3832	CTTTCGACTGAGCCTTTCGTTTTATTTGATGCCTAAGATCTCGTTTGGGTTAGG	Replacement of CJnc180 3’ end with rrnB terminator
CSO-3094	TAAGATCTCGTTTGGGTTAGGC	3’RACE analysis of CJnc190
CSO-5234	P-TAAATATTTATTTTAGTTTAAAGAGATCTTTT	Generation of CJnc190 5’ truncation b
CSO-5235	P-TAATTTAATAAAAATTGTTAAATTATCTAAATATTT	Generation of CJnc190 5’ truncation a
CSO-5391	P-AGAGAGTTAGGCTACGAATAAAAA	Generation of CJnc190 3’ truncation
HPK1	GTACCCGGGTGACTAACTAGG	Non-polar KanR/HygR/GmR (Sharma et al., 2010)
HPK2	TATTCCCTCCAGGTACTAAAACA	Non-polar KanR/HygR/GmR (Sharma et al., 2010)
HPK2-term	AAACACCCCCATAAGTGCAATTATGGGGATAAATATTCCCTCCAGGTACTAAAACA	Amplification of KanR cassette with H. pylori RepG terminator
CSO-4720	GAGCATGCGGCCGCTAAGAACAGTGAA	E4 DNA oligo, binds E1 linker for 3’ RACE
CSO-4916	P-UUCACUGUUCUUAGCGGCCGCAUGCUC-invdT	E1 RNA linker for 3’ RACE
JVO-5068	TTTTATGGATAATTTTTAAAATCATTTG	Amplification of KanR cassette with H. pylori RepG promoter
CSO-5437	GCTTAAAGAGATTTTCCAAACTCTA	CJnc190 NB det. (Probe 6)
CSO-5476	AGCAAATATAATATATTTTAGCTTAAAGAG	CJnc190 NB det. (Probe 7)
pZE-A	GTGCCACCTGACGTCTAAGA	Cloning in pZE12 plasmids
pZE-XbaI	TCGTTTTATTTGATGCCTCTAGA	Cloning in pZE12 plasmids
CSO-5590	CGTTTCAATTAAAACAAAGGAGCTTTTATGAGCAAAGGAGAAGAACTTTT	sfGFP transcriptional fusions
CSO-5593	AAAAGCTCCTTTGTTTTAATTGAAACGTCTTTAAGCTAAAATATATTATATTTGC	CJnc180 sfGFP transcriptional fusion
CSO-5395	GCACTGTAAAGTATGCTAGCTAGTTTTAATTCTTCAAACAAGTAATTACG	CJnc180 sfGFP transcriptional fusion
CSO-5618	GCACTGTAAAGTATGCTAGCTAGCGTGATTAATGGGCGTGC	CJnc190 P1/P2 and P2 sfGFP transcriptional fusions
CSO-5592	AAAAGCTCCTTTGTTTTAATTGAAACGTTTAATACGATGTGACATTTTATTCTAA	CJnc190 P1/P2 and P2 sfGFP transcriptional fusions
CSO-5594	GCACTGTAAAGTATGCTAGCTAGCAAAAAGATGGAACACCAAAGC	CJnc190 P1 sfGFP transcriptional fusion
CSO-5591	AAAAGCTCCTTTGTTTTAATTGAAACGTTAACTTATTAAAGAATATTACTACAATATT	CJnc190 P1 sfGFP transcriptional fusion
CSO-5625	GCACTGTAAAGTATGCTAGCTAGCGTTTCAATTAAAACAAAGGAGC	promoterless sfGFP transcriptional fusion

### Sheet: Table S4 - Plasmids
Supplementary Table S4. Plasmids used in this study.
AmpR - ampicillin resistance (bla).
Name	Description/Reference	Marker	Chromosomal region targeted	Origin	E. coli TOP10 strain #
p453	GFP expression vector carrying the promoter of H. pylori ureA fused to promoterless gfpmut3; Kindly provided by DS Merrell, USU, Bethesda, MD	KanR	N/A	oriV/ pHP666/	N/A
pACH1	Carries aph(7″) gene (Cameron & Gaynor, 2014)	AmpR HygR	N/A	ColE1/pBR322	CSS-1235
pGD34.7	CJnc180/90 in rdxA complementation vector (Alzheimer et al., 2020)	AmpR CmR	rdxA	p15A mod	CSS-6595
pGEM-T Easy	TA cloning vector, Promega	AmpR	N/A	ColE1	N/A
pGG1	Plasmid (based on pZE12-luc) harbouring 3xFLAG and non-polar aphA-3 cassette (Dugar et al., 2016)	AmpR KanR	N/A	ColE1	N/A
pJV752.1	Cloning vector, pZE12-luc with modified p15A ori (Sharma et al., 2007)	AmpR	N/A	p15A mod	N/A
pMA4.5	Intermediate plasmid for generation of gfp reporter plasmids; contains PureA-gfpmut3	AmpR CmR	rdxA	p15A mod	CSS-2389
pSSv15.1	ptmG promoter, 5’UTR and first 10 codons fused to gfpmut3, based on pST1.1	AmpR KanR	rdxA	p15A mod	CSS-1263
pSSv20.3	pGD34.7 (rdxA::CJnc180/190) backbone with 5’ end of CJnc190 removed (CJnc190(Proc))	AmpR CmR	rdxA	p15A mod	CSS-1610
pSSv53.1	Intermediate plasmid for generation of C. jejuni Cj0046 locus complementation cloning vector	AmpR	N/A	p15A mod	CSS-2861
pSSv54.3	Plasmid for Cj0046 complementation construct cloning with GmR cassette	AmpR GmR	Cj0046	p15A mod	CSS-2872
pSSv55.3	pSSv54.3 (Cj0046 complementation plasmid, GmR) with CJnc180/190 region	AmpR GmR	Cj0046	p15A mod	CSS-2874
pSSv56.6	pSSv54.3 with CJnc190(Proc) from pSSv20.1	AmpR GmR	Cj0046	p15A mod	CSS-2894
pSSv57.5	pSSv54.3 (Cj0046::CJnc180/190) with CJnc180/190 3xmut	AmpR GmR	Cj0046	p15A mod	CSS-2896
pSSv59.3	pSSv20.3 (rdxA::CJnc190(Proc) with M1 mutation in SL2 of CJnc190	AmpR CmR	rdxA	p15A mod	CSS-2913
pSSv61.1	rdxAUP-KanR-5’UTRptmG-GFP in pSSv53.1 (Cj0046 complementation plasmid)	AmpR KanR	Cj0046	p15A mod	CSS-2921
pSSv62.1	pSSv61.1 (Cj0046::ptmG-GFP) with M1′ mutation in ptmG 5’ UTR	AmpR KanR	Cj0046	p15A mod	CSS-2933
pSSv63.1	Expression of ptmG at rdxA from native promoter (Alzheimer et al., 2020)	AmpR KanR	rdxA	p15A mod	CSS-2968
pSSv74.1	pSSv55.3 (Cj0046::CJnc180/190) with mutations in CJnc180 promoter	AmpR GmR	Cj0046	p15A mod	CSS-3151
pSSv75.1	pSSv56.6 (Cj0046::CJnc190(Proc)) with mutations in CJnc180 promoter; CJnc190 (Proc) only	AmpR GmR	Cj0046	p15A mod	CSS-3153
pSSv76.1	pSSv57.5 (Cj0046::CJnc180/190 3×mut) with mutations in CJnc180 promoter; 3×mut	AmpR GmR	Cj0046	p15A mod	CSS-3155
pSSv77.1	pSSv66.2 (Cj0046::CJnc180/190, CJnc190 P1 mutant) with mutations in CJnc180 promoter; pre-CJnc190(P2) only	AmpR GmR	Cj0046	p15A mod	CSS-3161
pSSv78.1	pSSv67.1 (Cj0046::CJnc180/190, CJnc190 P2 mutant) with mutations in CJnc180 promoter; pre-CJnc190(P1) only	AmpR GmR	Cj0046	p15A mod	CSS-3157
pSSv79.1	pSSv38.1 (rdxA::CJnc180/190, CJnc190 P1 mutant) with mutations in CJnc180 promoter; 3×mut	AmpR CmR	rdxA	p15A mod	CSS-2986
pSSv80.1	pGD34.7 (rdxA::CJnc180/190) with mutations in CJnc180 promoter; pre-CJnc190(P1/P2)	AmpR CmR	rdxA	p15A mod	CSS-3159
pSSv83.1	Fusion of flaA promoter to ptmG 5’ UTR in pSSv61 (PptmG-ptmG 5’UTR reporter fusion)	AmpR CmR	Cj0046	p15A mod	CSS-3282
pSSv97.1	pSSv34 (rdxA::CJnc180/190, CJnc180 P1 mutant) with mutations in CJnc180 promoter; pre-CJnc190(P2) only	AmpR CmR	rdxA	p15A mod	CSS-3967
pSSv98.1	pSSv36 (rdxA::CJnc180/190, CJnc190 P2 mutant) with mutations in CJnc180 promoter; pre-CJnc190(P2) only	AmpR CmR	rdxA	p15A mod	CSS-3969
pSSv116.1	pGD34.7 backbone (rdxA complementation plasmid) with 3'-end of CJnc180 removed by inverse PCR and rrnB terminator introduced	AmpR CmR	rdxA	p15A mod	CSS-4807
pSSv147.2	pSSv80.1 with b cleavage site fused to P1	AmpR CmR	rdxA	p15A mod	CSS-6934
pSSv148.1	pSSv80.1 with a cleavage site fused to P1	AmpR CmR	rdxA	p15A mod	CSS-6936
pSSv160.2	pSSv20.1 (rdxA::CJnc190(Proc)) with 3′ end truncation	AmpR CmR	rdxA	p15A mod	CSS-7217
pSSv161.1	pSSv80.1 (rdxA::CJnc180/190, CJnc180 P1 mutant) with 3′ end truncation	AmpR CmR	rdxA	p15A mod	CSS-7219
pSSv162.3	pSSv147.2 (rdxA::CJnc180/190 with b site 5’ end truncation and CJnc180 P1 mutation) with CJnc190 3′ end truncation	AmpR CmR	rdxA	p15A mod	CSS-7222
pSSv163.1	pSSv148.1 (rdxA::CJnc180/190 with a site 5’ end truncation and CJnc180 P1 mutation) with CJnc190 3′ end truncation	AmpR CmR	rdxA	p15A mod	CSS-7223
pST1.1	metK promoter, 5’ UTR and first 2 codons fused to gfpmut3 at rdxA, based on pMA4.5 (Dugar et al., 2018)	AmpR KanR	rdxA	p15A mod	CSS-1218
pST10.1	flaA promoter transcriptional fusion in rdxA complementation plasmid	AmpR KanR	rdxA	p15A mod	CSS-2379
pUC1813-apra	Carries aac(3)-IV gene (Bury-Moné et al., 2003)	GmR	N/A	pBR322	N/A

### Sheet: Table S5 - Mutagenesis
Supplementary Table S5. Plasmid templates and primers for site-directed mutagenesis.
Mutagenized plasmid	Point mutation(s) location	sRNA/translational fusion transcribed	Chromosomal location targeted	Template	Primers
pSSv34.1	CJnc190 P1 (TAATAT>CAATTG)	pre-CJnc190 (P2)	rdxA	pGD34.7	CSO-1808/1809
		pre-CJnc180
pSSv36.1	CJnc190 P2 (TAAAAT > GGAAAG)	pre-CJnc190 (P1)	rdxA	pGD34.7	CSO-2161/2162
		pre-CJnc180
pSSv38.1	CJnc190 P1 & CJnc190 P2	pre-CJnc180	rdxA	pSSv36.1	CSO-1808/1809
pSSv80.1	CJnc180 P1 (TATAATAT>TAAAAAAC)	pre-CJnc190 (P1)	rdxA	pGD34.7	CSO-3058/3059
		pre-CJnc190 (P2)
pSSv79.1	3×mut, CJnc180 P1 and CJnc190 P1 & P2	3×mut (no sRNA transcription)	rdxA	pSSv38.1	CSO-3058/3059
pSSv97.1	CJnc180 P1 & CJnc190 P1	pre-CJnc190 (P2)	rdxA	pSSv34.1	CSO-3058/3059
pSSv98.1	CJnc180 P1 & CJnc190 P2	pre-CJnc190 (P1)	rdxA	pSSv36.1	CSO-1808/1809
pSSv59.3	CJnc190 SL2	CJnc190 (M1)	rdxA	pSSv20.3	CSO-2871/2872
pSSv62.1	5’ UTR ptmG	ptmG leader(M1′)-gfpmut3	Cj0046	pSSv61.1	CSO-2875/2876
pSSv74.1	CJnc180 P1	pre-CJnc190 (P1)	Cj0046	pSSv55.3	CSO-3058/3059
		pre-CJnc190 (P2)
pSSv66.2	CJnc190 P1	pre-CJnc190 (P2)	Cj0046	pSSv65.2	CSO-1808/1809
		pre-CJnc180
pSSv67.1	CJnc190 P2	pre-CJnc190 (P1)	Cj0046	pSSv55.3	CSO-2161/2162
		pre-CJnc180
pSSv78.1	CJnc180 P1 and CJnc190 P1	pre-CJnc190 (P2)	Cj0046	pSSv66.2	CSO-1806/1807
pSSv77.1	CJnc180 P1 and CJnc190 P1	pre-CJnc190 (P1)	Cj0046	pSSv66.2	CSO-3058/3059
pSSv76.1	3×mut,CJnc180 P1 & CJnc190 P1/ P2	3×mut (no sRNA transcription)	Cj0046	pSSv57.5	CSO-3058/3059

### Sheet: Table S6 - Mutant construction
Supplementary Table S6. Construction of C. jejuni mutant strains by overlap PCR.
(*) - cassette has promoter and terminator from the H. pylori RepG sRNA (Pernitzsch et al., 2014). Templates are C. jejuni NCTC11168 WT gDNA, unless otherwise stated
Mutation	‘UP’ primers	‘DN’ primers	Insert/Primers	UP-cassette-DN primers	Validation primers
Δrnc (GmR)	CSO-0241	CSO-0243	aac(3)-IV	CSO-0241	CSO-0240
	CSO-0242	CSO-0244	HPK1/HPK2	CSO-0242	HPK2
Δrnc (HygR)	CSO-0241	CSO-0243	aph(7″)	CSO-0241	CSO-0240
	CSO-0242	CSO-0244	CSO-1678/1679	CSO-0242	CSO-2857
ΔrppH (GmR)	CSO-1923	CSO-1925	aac(3)-IV	CSO-1923	CSO-1927
	CSO-1924	CSO-1926	HPK1/HPK2	CSO-1926	HPK2
Δrbn (GmR)	CSO-1937	CSO-1939	aac(3)-IV	CSO-1937	CSO-1941
	CSO-1938	CSO-1940	HPK1/HPK2	CSO-1940	HPK2
Δrny (CmR)	CSO-1160	CSO-1162	cat	CSO-1160	CSO-1164
	CSO-1161	CSO-1163	CSO-0613/0614	CSO-1163	HPK2
ΔrnhA (GmR)	CSO-1943	CSO-1945	aac(3)-IV	CSO-1943	CSO-1947
	CSO-1944	CSO-1946	HPK1/HPK2	CSO-1946	HPK2
ΔrnhB (GmR)	CSO-1933	CSO-1935	aac(3)-IV	CSO-1933	CSO-1937
	CSO-1934	CSO-1936	HPK1/HPK2	CSO-1936	HPK2
Δrnr (GmR)	CSO-1844	CSO-1846	aac(3)-IV	CSO-1844	CSO-1848
	CSO-1845	CSO-1847	HPK1/HPK2	CSO-1847	HPK2
Δpnp (GmR)	CSO-1849	CSO-1851	aac(3)-IV	CSO-1849	CSO-1853
	CSO-1850	CSO-1852	HPK1/HPK2	CSO-1852	HPK2
ΔybeY (GmR)	CSO-2603	CSO-2605	aac(3)-IV	CSO-2603	CSO-2602
	CSO-2604	CSO-2606	HPK1/HPK2	CSO-2606	HPK2
Δrnj (GmR) (attempted)	CSO-1928	CSO-1930	aac(3)-IV	CSO-1928	N/A
	CSO-1929	CSO-1931	HPK1/HPK2	CSO-1931
ΔptmG incl 5’UTR (HygR)	CSO-1532	CSO-1537	aph(7″)	CSO-1532	CSO-1531
	CSO-2993	CSO-1535	CSO-1678/1679	CSO-1537	CSO-2857
Δ180/190 (GmR)	CSO-0247	CSO-0249	aac(3)-IV*	CSO-0247	CSO-0246
	CSO-0248	CSO-0250	JVO-5068/HPK2-term	CSO-0250	HPK1
ptmG-3×FLAG (GmR)	CSO-1121	CSO-1123	aac(3)-IV	CSO-1121	CSO-1120
	CSO-1122	CSO-1124	CSO-0065/HPK2	CSO-1124	HPK2
CJnc180(P1)-sfGFP	CSO-2277	CSO-5590	CJnc180 P1	CSO-2276	CSO-0349
	CSO-0347	CSO-2276 (pSSh2.1)	CSO-5593/5395	CSO-2277	CSO-0789
CJnc190(P1/P2)-sfGFP	CSO-2277	CSO-5590	CJnc190 P1/P2	CSO-2276	CSO-0349
	CSO-0347	CSO-2276 (pSSh2.1)	CSO-5618/5592	CSO-2277	CSO-0789
CJnc190(P1)-sfGFP	CSO-2277	CSO-5590	CJnc190 P1	CSO-2276	CSO-0349
	CSO-0347	CSO-2276 (pSSh2.1)	CSO-5594/5591	CSO-2277	CSO-0789
CJnc190(P2)-sfGFP	CSO-2277	CSO-5590	CJnc190 P1/P2	CSO-2276	CSO-0349
	CSO-0347	CSO-2276 (pSSh2.1)	CSO-5618/5592 (pSSv97)	CSO-2277	CSO-0789
promoterless sfGFP	CSO-2277	CSO-5625	N/A	CSO-2276	CSO-0349
	CSO-0347	CSO-2276 (pSSh2.1)		CSO-2277	CSO-0789

### Sheet: Table S7 - in vitro transcripts
Supplementary Table S7. Details of RNAs used for in vitro work.
Start (AUG) codons are shown in blue. Sequences start with the first transcribed base of the native RNA of interest. Bases changed by site-directed mutagenesis are highlighted in red. Nucleotides encoding gfpmut3 are green. Ribosome binding sites are underlined, while start codons are blue.
Transcript name	Template		Primers		Length [nt]	Sequence (5’ -> 3’)
ptmG leader WT	gDNA	CSS-0032	CSO-1665	CSO-2956	204	AUUUUUAUUAAAUUGAAGGGGUGGGGAAUGAUUUAUUGUGAUCACUGCGUGAUGCCAAAUACUAGACCUGGUAUUAAUUUUACAAAAGAUAAAGAAGGUAAAAAUAUCUGUUCAGCUUGCAUCAAUCAUAAAAAUAAAGAAAAUAUUGAUUAUAAAGCAAGGUUUAAAGAGCUUGAAGUCUUAUGCGAUAAAUACCGCAGAAUG
ptmG leader M1′	pSSv64.1	CSS-2970	CSO-1665	CSO-2956	204	AUUUUUAUUAAAUUGAAGGGGUGGCGAAUGAUUUAUUGUGAUCACUGCGUGAUGCCAAAUACUAGACCUGGUAUUAAUUUUACAAAAGAUAAAGAAGGUAAAAAUAUCUGUUCAGCUUGCAUCAAUCAUAAAAAUAAAGAAAAUAUUGAUUAUAAAGCAAGGUUUAAAGAGCUUGAAGUCUUAUGCGAUAAAUACCGCAGAAUG
CJnc190 (Proc) WT	gDNA	CSS-0032	CSO-2184	CSO-1972	70	AGAGAUCUUUUAAGAUCUCGUUUGGGUUAGGCUAUUUCCCUCCCCCUUUUUAUUCGUAGCCUAACUCUCUU
CJnc190 (Proc) M1	pSSv59.2	CSS-2912	CSO-2184	CSO-1972	70	AGAGAUCUUUUAAGAUCUCGUUUGGGUUAGGCUAUUUCGCUCCCCCUUUUUAUUCGUAGCCUAACUCUCUU
CJnc180 (Proc)	gDNA	CSS-0032	CSO-1973	CSO-3094	89	UAGCUUAAAGAGAUUUUCCAAACUCUAAAAGAGAGUUAGGCUACGAAUAAAAAGGGGGAGGGAAAUAGCCUAACCCAAACGAGAUCUUA
ptmG(1-10)-GFP	pSSv61.1	CSS-2921	CSO-1665	CSO-2877	812	AUUUUUAUUAAAUUGAAGGGGUGGGGAAUGAGUUGUCCCAAUUCUUGUUGAAUUAGAUGGUGAUGUUAAUGGGCACAAAUUUUCUGUCAGUGGAGAGGGUGAAGGUGAUGCAACAUACGGAAAACUUACCCUUAAAUUUAUUUGCACUACUGGAAAACUACCUGUUCCAUGGCCAACACUUGUCACUACUUUCGGUUAUGGUGUUCAAUGCUUUGCGAGAUACCCAGAUCAUAUGAAACAGCAUGACUUUUUCAAGAGUGCCAUGCCCGAAGGUUAUGUACAGGAAAGAACUAUAUUUUUCAAAGAUGACGGGAACUACAAGACACGUGCUGAAGUCAAGUUUGAAGGUGAUACCCUUGUUAAUAGAAUCGAGUUAAAAGGUAUUGAUUUUAAAGAAGA…
ptmG(1-10)-GFP M1′	pSSv62.1	CSS-2933	CSO-1665	CSO-2877	812	AUUUUUAUUAAAUUGAAGGGGUGGCGAAUGAGUUGUCCCAAUUCUUGUUGAAUUAGAUGGUGAUGUUAAUGGGCACAAAUUUUCUGUCAGUGGAGAGGGUGAAGGUGAUGCAACAUACGGAAAACUUACCCUUAAAUUUAUUUGCACUACUGGAAAACUACCUGUUCCAUGGCCAACACUUGUCACUACUUUCGGUUAUGGUGUUCAAUGCUUUGCGAGAUACCCAGAUCAUAUGAAACAGCAUGACUUUUUCAAGAGUGCCAUGCCCGAAGGUUAUGUACAGGAAAGAACUAUAUUUUUCAAAGAUGACGGGAACUACAAGACACGUGCUGAAGUCAAGUUUGAAGGUGAUACCCUUGUUAAUAGAAUCGAGUUAAAAGGUAUUGAUUUUAAAGAAGA…
pre-CJnc180	gDNA	CSS-0032	CSO-1973	CSO-3095	155	UAGCUUAAAGAGAUUUUCCAAACUCUAAAAGAGAGUUAGGCUACGAAUAAAAAGGGGGAGGGAAAUAGCCUAACCCAAACGAGAUCUUAAAAGAUCUCUUUAAACUAAAAUAAAUAUUUAGAUAAUUUAACAAUUUUUAUUAAAUUAUCUAAACC
